# Transforming Esogastric Cancer Surgery Integrating SpiderMass Mass Spectrometry with Clinical and Microbiome Data for Margin Delineation and Prognosis

**DOI:** 10.1101/2025.10.13.682035

**Authors:** Léa Ledoux, Yanis Zirem, Alexandre Goosen, Florence Renaud, Charlotte Dufour, Julie Viezant, Cédric Lion, Guillaume Piessen, Michel Salzet, Isabelle Fournier

## Abstract

Esophageal-gastric cancers (EC) represent a significant global health concern, with esophageal cancer ranking seventh in terms of incidence and mortality worldwide. Gastric cancer is especially concerning, with an estimated one million new cases and 800,000 deaths annually. Late diagnoses often lead to poor outcomes, requiring critical interventions such as radical surgical resection with clear margins, in conjunction with chemotherapy, or radiotherapy to prevent recurrences and enhance survival. Thus, EC represents a significant clinical challenge, especially given the difficulty in achieving precise surgical margins in aggressive subtypes like poorly cohesive carcinoma (PCC). Moreover, pathological intraoperative margin assessment encounters significant issues, especially for PCCs, due to lacks of sensitivity for microscopic infiltration, potentially leading to recurrence and poorer patient outcomes. We address these critical limitations by integrating SpiderMass, an ambient mass spectrometry (MS) technology, with clinical metadata and microbiome profiling couple along with Machine learning. We demonstrate SpiderMass capability in real-time molecular margin delineation and identify distinct lipidomic and microbiome signatures correlating with tissue type and prognosis. Our integrative approach provides a more precise and biologically informative intraoperative diagnostic tool, significantly enhancing surgical decision-makin, to improve patient outcomes and extend survival.
