## Supplementary material for "Transforming Esogastric Cancer Surgery Integrating SpiderMass Mass Spectrometry with Clinical and Microbiome Data for Margin Delineation and Prognosis": supplemtary data 1

### Sheet: Feuil1
Gram	Phylum	Class	Order	Family	Genus	Species	Source	Spectra	Spectra after oversampling
Gram +	Actinobacteria	Actinobacteria	Actinomycetales	Actinomycetaceae	Actinomyces	Actinomyces odontolyticus	Orbitrap*	16	55
Gram +	Actinobacteria	Actinobacteria	Actinomycetales	Actinomycetaceae	Actinomyces	Actinomyces oris	Orbitrap*	9	55
Gram -	Proteobacteria	Epsilon-Proteobacteria	Campylobacterales	Campylobacteraceae	Campylobacter	Campylobacter coli	Orbitrap*	6	55
Gram -	Proteobacteria	Epsilon-Proteobacteria	Campylobacterales	Campylobacteraceae	Campylobacter	Campylobacter fetus	Orbitrap*	5	55
Gram -	Proteobacteria	Epsilon-Proteobacteria	Campylobacterales	Campylobacteraceae	Campylobacter	Campylobacter jejuni	Xevo*	44	55
Gram -	Proteobacteria	Epsilon-Proteobacteria	Campylobacterales	Campylobacteraceae	Campylobacter	Campylobacter sp	Orbitrap*	39	55
Gram +	Firmicutes	Clostridia	Clostridiales	Clostridiaceae	Clostridium	Clostridium histolyticum	Orbitrap*	5	55
Gram +	Firmicutes	Clostridia	Clostridiales	Clostridiaceae	Clostridium	Clostridium innocuum	Orbitrap*	16	55
Gram +	Firmicutes	Clostridia	Clostridiales	Clostridiaceae	Clostridium	Clostridium paraputrificum	Orbitrap*	7	55
Gram +	Firmicutes	Clostridia	Clostridiales	Clostridiaceae	Clostridium	Clostridium perfringens	Orbitrap*	36	55
Gram +	Firmicutes	Clostridia	Clostridiales	Clostridiaceae	Clostridium	Clostridium septicum	Orbitrap*	7	55
Gram +	Firmicutes	Clostridia	Clostridiales	Clostridiaceae	Clostridium	Clostridium sporogenes	Orbitrap*	5	55
Gram +	Firmicutes	Clostridia	Clostridiales	Clostridiaceae	Clostridium	Clostridium tertium	Orbitrap*	11	55
Gram -	Proteobacteria	Gamma-Proteobacteria	Enterobacteriales	Enterobacteriaceae	Escherichia	Escherichia coli	Xevo + Xevo*	55	55
Gram -	Fusobacteria	Fusobacteria	Fusobacteriales	Fusobacteriaceae	Fusobacterium	Fusobacterium gonidiaformans	Orbitrap*	11	55
Gram -	Fusobacteria	Fusobacteria	Fusobacteriales	Fusobacteriaceae	Fusobacterium	Fusobacterium necrophorum	Orbitrap*	6	55
Gram -	Fusobacteria	Fusobacteria	Fusobacteriales	Fusobacteriaceae	Fusobacterium	Fusobacterium nucleatum	Xevo*	35	55
Gram -	Fusobacteria	Fusobacteria	Fusobacteriales	Fusobacteriaceae	Fusobacterium	Fusobacterium periodonticum	Orbitrap*	13	55
Gram -	Proteobacteria	Gamma-Proteobacteria	Pasteurellales	Pasteurellaceae	Haemophilus	Haemophilus influenzae	Xevo*	54	55
Gram -	Proteobacteria	Gamma-Proteobacteria	Pasteurellales	Pasteurellaceae	Haemophilus	Haemophilus parahaemolyticus	Orbitrap*	7	55
Gram -	Proteobacteria	Epsilon-Proteobacteria	Campylobacterales	Helicobacteraceae	Helicobacter	Helicobacter pylori	Orbitrap*	8	55
Gram +	Firmicutes	Bacilli	Lactobacilliales	Streptococcaceae	Lactobacillus	Lactobacillus gasseri	Xevo + Xevo*	50	55
Gram +	Firmicutes	Bacilli	Lactobacilliales	Streptococcaceae	Lactobacillus	Lactobacillus rhamnosus	Orbitrap*	9	55
Gram +	Firmicutes	Bacilli	Lactobacillales	Lactobacillaceae	Lactococcus	Lactococcus lactis	Xevo + Orbitrap*	14	55
Gram -	Proteobacteria	Beta-Proteobacteria	Neisseriales	Neisseriaceae	Neisseria	Neisseria elongata	Orbitrap*	11	55
Gram -	Proteobacteria	Beta-Proteobacteria	Neisseriales	Neisseriaceae	Neisseria	Neisseria flavescens	Orbitrap*	19	55
Gram -	Proteobacteria	Beta-Proteobacteria	Neisseriales	Neisseriaceae	Neisseria	Neisseria gonorrhoeae	Xevo*	47	55
Gram -	Proteobacteria	Beta-Proteobacteria	Neisseriales	Neisseriaceae	Neisseria	Neisseria lactamica	Orbitrap*	8	55
Gram -	Proteobacteria	Beta-Proteobacteria	Neisseriales	Neisseriaceae	Neisseria	Neisseria meningitidis	Orbitrap*	20	55
Gram +	Firmicutes	Clostridia	Clostridiales	Peptostreptococcaceae	Peptoniphilus	Peptoniphilus harei	Orbitrap*	10	55
Gram -	Bacteroidetes	Bacteroidetes	Bacteroidales	Prevotellaceae	Prevotella	Prevotella bivia	Orbitrap*	36	55
Gram +	Firmicutes	Bacilli	Lactobacilliales	Streptococcaceae	Streptococcus	Streptococcus anginosus	Xevo + Xevo*	46	55
Gram +	Firmicutes	Bacilli	Lactobacilliales	Streptococcaceae	Streptococcus	Streptococcus B-C	Orbitrap*	8	55
Gram +	Firmicutes	Bacilli	Lactobacilliales	Streptococcaceae	Streptococcus	Streptococcus Bovis	Xevo + Orbitrap*	17	55
Gram +	Firmicutes	Bacilli	Lactobacilliales	Streptococcaceae	Streptococcus	Streptococcus C-G	Orbitrap*	20	55
Gram +	Firmicutes	Bacilli	Lactobacilliales	Streptococcaceae	Streptococcus	Streptococcus constellatus	Orbitrap*	7	55
Gram +	Firmicutes	Bacilli	Lactobacilliales	Streptococcaceae	Streptococcus	Streptococcus cristatus	Orbitrap*	8	55
Gram +	Firmicutes	Bacilli	Lactobacilliales	Streptococcaceae	Streptococcus	Streptococcus gallolyticus	Orbitrap*	34	55
Gram +	Firmicutes	Bacilli	Lactobacilliales	Streptococcaceae	Streptococcus	Streptococcus gordonii	Orbitrap*	21	55
Gram +	Firmicutes	Bacilli	Lactobacilliales	Streptococcaceae	Streptococcus	Streptococcus intermedius	Orbitrap*	17	55
Gram +	Firmicutes	Bacilli	Lactobacilliales	Streptococcaceae	Streptococcus	Streptococcus milleri	Orbitrap*	54	55
Gram +	Firmicutes	Bacilli	Lactobacilliales	Streptococcaceae	Streptococcus	Streptococcus mutans	Orbitrap*	13	55
Gram +	Firmicutes	Bacilli	Lactobacilliales	Streptococcaceae	Streptococcus	Streptococcus oralis	Xevo*	44	55
Gram +	Firmicutes	Bacilli	Lactobacilliales	Streptococcaceae	Streptococcus	Streptococcus parasanguinis	Orbitrap*	32	55
Gram +	Firmicutes	Bacilli	Lactobacilliales	Streptococcaceae	Streptococcus	Streptococcus pneumoniae	Xevo*	42	55
Gram +	Firmicutes	Bacilli	Lactobacilliales	Streptococcaceae	Streptococcus	Streptococcus povas	Orbitrap*	5	55
Gram +	Firmicutes	Bacilli	Lactobacilliales	Streptococcaceae	Streptococcus	Streptococcus pseudoporcinus	Orbitrap*	7	55
Gram +	Firmicutes	Bacilli	Lactobacilliales	Streptococcaceae	Streptococcus	Streptococcus salivarius	Xevo + Xevo*	46	55
Gram +	Firmicutes	Bacilli	Lactobacilliales	Streptococcaceae	Streptococcus	Streptococcus sanguinis	Orbitrap*	46	55
Gram +	Firmicutes	Bacilli	Lactobacilliales	Streptococcaceae	Streptococcus	Streptococcus viridans	Orbitrap*	23	55
Gram +	Firmicutes	Negativicutes	Selenomonadales	Veillonellaceae	Veillonella	Veillonella dispar	Orbitrap*	7	55
Gram +	Firmicutes	Negativicutes	Selenomonadales	Veillonellaceae	Veillonella	Veillonella ratti	Orbitrap*	6	55
							*data re-used from Chen et al.
