## Supplementary material for "Transforming Esogastric Cancer Surgery Integrating SpiderMass Mass Spectrometry with Clinical and Microbiome Data for Margin Delineation and Prognosis": supplemtary data 2

### Sheet: Feuil1
Taxon Level	Taxon	Biomarkers
Species	Actinomyces odontolyticus	657.45
Species	Actinomyces odontolyticus	683.55
Species	Actinomyces odontolyticus	757.55
Species	Actinomyces oris	744.55
Species	Actinomyces oris	835.55
Species	Actinomyces oris	863.55
Species	Campylobacter jejuni	788.55
Genus	Clostridium	649.45
Genus	Clostridium	675.45
Genus	Clostridium	677.45
Genus	Clostridium	913.65
Genus	Clostridium	939.75
Genus	Clostridium	941.75
Genus	Clostridium	969.75
Species	Clostridium histolyticum	703.45
Species	Clostridium perfringens	621.45
Species	Clostridium perfringens	705.55
Species	Clostridium perfringens	829.65
Species	Clostridium septicum	725.55
Species	Clostridium sporogenes	894.75
Species	Clostridium sporogenes	896.75
Species	Clostridium sporogenes	908.75
Species	Clostridium sporogenes	910.75
Species	Clostridium sporogenes	922.75
Species	Clostridium sporogenes	936.75
Species	Clostridium sporogenes	938.75
Species	Clostridium sporogenes	950.75
Species	Clostridium sporogenes	964.75
Species	Clostridium tertium	979.75
Species	Clostridium tertium	995.75
Species	Escherichia coli	674.45
Phylum	Firmicutes (Clostridium + Veillonella)	685.45
Species	Fusobacterium gonidiaformans	647.45
Species	Fusobacterium gonidiaformans	665.45
Species	Fusobacterium necrophorum	700.55
Species	Fusobacterium nucleatum	634.55
Species	Fusobacterium nucleatum	644.55
Species	Fusobacterium nucleatum	646.55
Species	Fusobacterium nucleatum	719.55
Species	Helicobacter pylori	688.45
Species	Helicobacter pylori	702.55
Order	Lactobacilliales	853.85
Order	Lactobacilliales	967.65
Species	Lactobacillus gasseri	647.25
Species	Lactobacillus rhamnosus	743.55
Species	Lactobacillus rhamnosus	761.55
Species	Lactococcus lactis	650.45
Species	Lactococcus lactis	687.45
Species	Lactococcus lactis	797.35
Genus	Neisseria	906.75
Species	Neisseria elongata	623.55
Species	Neisseria elongata	878.65
Species	Neisseria elongata	892.75
Species	Prevotella bivia	604.55
Species	Prevotella bivia	653.55
Phylum	Proteobacteria	733.55
Genus	Streptococcus	871.55
Genus	Streptococcus	899.55
Genus	Streptococcus	923.55
Genus	Streptococcus	925.55
Genus	Streptococcus	927.55
Genus	Streptococcus	949.55
Genus	Streptococcus	951.55
Genus	Streptococcus	953.55
Species	Streptococcus anginosus	789.65
Species	Streptococcus constellatus	735.45
Species	Streptococcus constellatus	763.55
Species	Streptococcus gallolyticus	985.75
Species	Streptococcus mutans	801.55
Species	Streptococcus oralis	709.65
Species	Streptococcus oralis	741.65
Genus	Veillonella	671.45
Genus	Veillonella	714.55
Genus	Veillonella	768.55
Genus	Veillonella	851.75
Species	Veillonella dispar	655.45
Species	Veillonella dispar	684.55
Species	Veillonella dispar	698.55
Species	Veillonella dispar	865.75
Species	Veillonella ratti	758.45
Species	Veillonella ratti	782.55
Species	Veillonella ratti	830.55
